# Proteoform plasticity modulates the temperature response in circadian timekeeping

**DOI:** 10.64898/2026.09.05.749499

**Authors:** Jacqueline F. Pelham, Alex T. Keeley, Emery T. Usher, Jacob H. Martinsen, Meaghan S. Jankowski, David Moses, Alexander E. Mosier, Joshua Thomas, Nathan D. Buckley, Birthe B. Kragelund, Shahar Sukenik, Alex S. Holehouse, Jennifer M. Hurley

## Abstract

The molecular circadian clock optimally coordinates an organism’s physiology with the light/dark cycle. One commonality among circadian molecular clock proteins is that they undergo alternative splicing, yielding multiple proteoforms. The isoform-specific sequences spliced into clock proteins contain intrinsically disordered regions (IDRs), suggesting that these regions might be intricately involved in cellular regulation. However, the functions of these isoform-specific IDRs in the clock remain poorly defined. Here, we use the core clock repressor FREQUENCY (FRQ) from the fungal circadian model system *Neurospora crassa* to test the hypothesis that alternative splicing of core clock IDRs yields multiple proteoforms that expand the functional regulatory capacity of FRQ. To do so, we biophysically characterized an IDR specific to the long isoform of the core clock repressor FRQ and identified motifs and molecular behaviors that regulate clock robustness in a temperature-dependent manner. We further compared the interactomes of two FRQ isoforms, identifying distinct functions and interacting proteins that could contribute to temperature regulation. Taken together, our data highlight that isoform-specific IDRs in clock-repressor proteins enhance and expand clock function in a context-dependent manner.

**Significance Statement:** Circadian clocks align internal physiology with daily environmental cycles across diverse life forms, yet the molecular mechanisms that confer robustness under fluctuating conditions remain poorly understood. Here, we show that intrinsically disordered regions (IDRs) within isoform-specific variants of the clock protein FREQUENCY encode temperature-responsive regulation and timing. We identify a motif that shapes conformational behavior and, when altered, selectively disrupts timekeeping in a temperature-dependent manner. Our findings establish a link among IDR sequence, conformational dynamics, and organismal phenotype and support a model in which IDRs function as environmental rheostats. These mechanisms likely extend to proteins beyond circadian systems.
