## Supplemental Tables for "Proteoform plasticity modulates the temperature response in circadian timekeeping"

### Sheet: S1
DESCRIPTION: This table contains the statistical values for Fig. 2d. The stats are not plotted on the figure pannel.
	Multiple Comparison of Means - Tukey HSD, FWER=0.05
	=======================================================
	group1 group2 meandiff p-adj lower upper reject
	-------------------------------------------------------
	S3A_WT WFAA 6.094 0.0 4.303 7.885 True
	S3A_WT WT 1.942 0.0276 0.151 3.733 True
	S3A_WT pS3_WFAA 9.382 0.0 7.591 11.173 True
	S3A_WT pS3_WT 5.2801 0.0 3.44 7.1202 True
	WFAA WT -4.152 0.0 -5.943 -2.361 True
	WFAA pS3_WFAA 3.288 0.0 1.497 5.079 True
	WFAA pS3_WT -0.8139 0.7177 -2.654 1.0262 False
	WT pS3_WFAA 7.44 0.0 5.649 9.231 True
	WT pS3_WT 3.3381 0.0001 1.498 5.1782 True
	pS3_WFAA pS3_WT -4.1019 0.0 -5.942 -2.2618 True
	-------------------------------------------------------
	## Raw p-values below:
	WT vs pS3_WT: raw p-value = 4.98e-04
	WT vs WFAA: raw p-value = 1.56e-08
	WT vs pS3_WFAA: raw p-value = 6.85e-11
	WT vs S3A_WT: raw p-value = 4.08e-03
	pS3_WT vs WFAA: raw p-value = 2.70e-01
	pS3_WT vs pS3_WFAA: raw p-value = 8.29e-05
	pS3_WT vs S3A_WT: raw p-value = 7.28e-06
	WFAA vs pS3_WFAA: raw p-value = 1.28e-06
	WFAA vs S3A_WT: raw p-value = 5.76e-10
	pS3_WFAA vs S3A_WT: raw p-value = 9.58e-12

### Sheet: S2
DESCRIPTION: This table contains the quantification data for Fig 3d and Fig S3
	REPLICATE 1															REPLICATE 2															REPLICATE 3
anti WC-1	Strain	Adj. Vol. (Int)	Adj. Vol. (Int)	norm	L-FRQ											Strain	Adj. Vol. (Int)	Adj. Vol. (Int)	norm	relative to L-FRQ											Strain	Adj. Vol. (Int)	Adj. Vol. (Int)	noirm	relative to L-8
	FRQ KO	3.43677e+07	8.76271e+06	3.92203	0.421116											FRQ KO	3.84405e+06	3.70791e+06	1.03672	0.422617											FRQ KO	4.01903e+06	5.52788e+06	0.727047	0.402491
	WT	9.30627e+07	1.03279e+07	9.0108	0.967505											WT	1.92868e+07	6289276	3.06661	1.2501											WT	1.08829e+07	5.84041e+06	1.86338	1.03156
	L-FRQ	1.11813e+08	1.20056e+07	9.31343	1											L-FRQ	1.27832e+07	5.21106e+06	2.45309	1											L-FRQ	1.2967e+07	7.17848e+06	1.80637	1
	L-FRQ^3pS/3A	7.68458e+07	1.05726e+07	7.26837	0.780418											L-FRQ^3pS/3A	1.00999e+07	4588741	2.20102	0.897242											L-FRQ^3pS/3A	1.1093e+07	6.11322e+06	1.8146	1.00455
	L-FRQ^WF81AA	3.71828e+07	1.06156e+07	3.50266	0.376087											L-FRQ^WF81AA	3.46925e+06	4.48306e+06	0.773856	0.315461											L-FRQ^WF81AA	7.43602e+06	7.68656e+06	0.967405	0.535552
	S-FRQ	8.23144e+07	9.44488e+06	8.71524	0.935771											S-FRQ	1.27012e+07	5301866	2.39561	0.976566											S-FRQ	1.14052e+07	7.2071e+06	1.5825	0.876065
	FRQ^D	1.40815e+08	1.36623e+07	10.3069	1.10667											FRQ^D	1.22091e+07	5848854	2.08743	0.850937											FRQ^D	1.51673e+07	7.35243e+06	2.06289	1.14201
	jackie 2024-12-05 13h20m25s	anti WC-1	clarity MAX													jackie 2024-12-14 16h27m50s	wc-1	calrity max													jackie 2024-12-20 14h30m28s	rep 3	anti wc-1	MAX
	Channel	No.	Label	Type	Volume (Int)	Adj. Vol. (Int)	Mean Bkgd. (Int)	Rel. Quant.	# of Pixels	Min. Value (Int)	Max. Value (Int)	Mean Value (Int)	Std. Dev.	Area (mm2)		No.	Label	Type	Volume (Int)	Adj. Vol. (Int)	Mean Bkgd. (Int)	Abs. Quant.	Rel. Quant.	# of Pixels	Min. Value (Int)	Max. Value (Int)	Mean Value (Int)	Std. Dev.	Area (mm2)		No.	Label	Type	Volume (Int)	Adj. Vol. (Int)	Mean Bkgd. (Int)	Abs. Quant.	Rel. Quant.	# of Pixels	Min. Value (Int)	Max. Value (Int)	Mean Value (Int)	Std. Dev.	Area (mm2)
	Chemiluminescence	1	FRQ KO	Unknown	52407592	3.43677e+07	1708.33	0.307367	10560	1124	12584	4962.84	3032.33	25.378		1	U1	Unknown	6329737	3.84405e+06	1909.13	N/A	N/A	1302	1238	11325	4861.55	2754.28	26.4882		1	U1	Unknown	7402372	4.01903e+06	2847.93	N/A	0.309943	1188	2074	13068	6230.95	2794.78	22.4091
	Chemiluminescence	2	WT	Unknown	124682820	9.30627e+07	2994.33	0.832305	10560	1174	30305	11807.1	8292.68	25.378		2	U2	Unknown	24714948	1.92868e+07	4169.1	N/A	N/A	1302	1541	51054	18982.3	13837	26.4882		2	U2	Unknown	15965243	1.08829e+07	4278.05	N/A	0.839279	1188	2288	31305	13438.8	7126.71	22.4091
	Chemiluminescence	3	L-FRQ	Unknown	152206616	1.11813e+08	3825.14	1	10560	1245	37802	14413.5	10585.8	25.378		3	U3	Unknown	17458608	1.27832e+07	3590.93	N/A	N/A	1302	1706	36621	13409.1	9126.49	26.4882		3	U3	Unknown	18901973	1.2967e+07	4995.78	N/A	1	1188	2654	33409	15910.8	8467.55	22.4091
	Chemiluminescence	4	L-FRQ^3pS/3A	Unknown	116995785	7.68458e+07	3802.08	0.68727	10560	1141	34511	11079.1	8665.99	25.378		4	U4	Unknown	14576457	1.00999e+07	3438.21	N/A	N/A	1302	1394	31497	11195.4	7458.85	26.4882		4	U4	Unknown	16992830	1.1093e+07	4966.16	N/A	0.855482	1188	2744	33535	14303.7	7462.08	22.4091
	Chemiluminescence	5	L-FRQ^WF81AA	Unknown	66338311	3.71828e+07	2760.94	0.332544	10560	1102	17969	6282.04	4513.15	25.378		5	U5	Unknown	7621628	3.46925e+06	3189.23	N/A	N/A	1302	1583	12355	5853.78	2834.33	26.4882		5	U5	Unknown	13505412	7.43602e+06	5108.92	N/A	0.573458	1188	2762	22627	11368.2	5300.27	22.4091
	Chemiluminescence	6	S-FRQ	Unknown	120339067	8.23144e+07	3600.82	0.736178	10560	1102	36093	11395.7	9456.3	25.378		6	U6	Unknown	16944731	1.27012e+07	3259.25	N/A	N/A	1302	1708	32745	13014.4	8785.24	26.4882		6	U6	Unknown	18108286	1.14052e+07	5642.32	N/A	0.879558	1188	3207	33135	15242.7	7639.13	22.4091
	Chemiluminescence	7	FRQ^D	Unknown	175727067	1.40815e+08	3306.03	1.25938	10560	1013	65535	16640.8	14392.9	25.378		7	U7	Unknown	16983093	1.22091e+07	3666.69	N/A	N/A	1302	1877	35371	13043.9	9128.83	26.4882		7	U7	Unknown	21179989	1.51673e+07	5061.22	N/A	1.16968	1188	2676	42854	17828.3	10335.9	22.4091
	jackie 2024-12-06 15h04m17s	amido														jackie 2024-12-16 14h31m02s	amido														jackie 2024-12-23 12h23m10s	amido
	No.	Label	Type	Volume (Int)	Adj. Vol. (Int)	Mean Bkgd. (Int)	Abs. Quant.	Rel. Quant.	# of Pixels	Min. Value (Int)	Max. Value (Int)	Mean Value (Int)	Std. Dev.	Area (mm2)		No.	Label	Type	Volume (Int)	Adj. Vol. (Int)	Mean Bkgd. (Int)	Abs. Quant.	Rel. Quant.	# of Pixels	Min. Value (Int)	Max. Value (Int)	Mean Value (Int)	Std. Dev.	Area (mm2)		No.	Label	Type	Volume (Int)	Adj. Vol. (Int)	Mean Bkgd. (Int)	Abs. Quant.	Rel. Quant.	# of Pixels	Min. Value (Int)	Max. Value (Int)	Mean Value (Int)	Std. Dev.	Area (mm2)
	1	FRQ KO	Unknown	443411028	8.76271e+06	41159.9	N/A	N/A	10560	39963	46100	41989.7	983.479	25.378		1	U1	Unknown	496742384	3.70791e+06	45651.3	N/A	N/A	10800	44762	47149	45994.7	339.276	27.3322		1	U1	Unknown	621944777	5.52788e+06	48984.2	N/A	N/A	12584	47820	51929	49423.5	512.245	22.4627
	2	WT	Unknown	445130576	1.03279e+07	41174.5	N/A	N/A	10560	39989	46532	42152.5	1206.82	25.378		2	U2	Unknown	504210856	6289276	46103.8	N/A	N/A	10800	45240	48966	46686.2	568.128	27.3322		2	U2	Unknown	620482020	5.84041e+06	48843.1	N/A	N/A	12584	47919	51844	49307.2	543.446	22.4627
	3	L-FRQ	Unknown	444364246	1.20056e+07	40943.1	N/A	N/A	10560	39668	46616	42079.9	1370.88	25.378		3	U3	Unknown	505616513	5.21106e+06	46333.8	N/A	N/A	10800	45553	49254	46816.3	574.795	27.3322		3	U3	Unknown	622660163	7.17848e+06	48909.9	N/A	N/A	12584	47905	52221	49480.3	714.779	22.4627
	4	L-FRQ^3pS/3A	Unknown	440958755	1.05726e+07	40756.3	N/A	N/A	10560	39324	46053	41757.5	1316.5	25.378		4	U4	Unknown	504738721	4588741	46310.2	N/A	N/A	10800	45339	48816	46735.1	548.001	27.3322		4	U4	Unknown	620765175	6.11322e+06	48843.9	N/A	N/A	12584	47927	52404	49329.7	594.615	22.4627
	5	L-FRQ^WF81AA	Unknown	440562641	1.06156e+07	40714.7	N/A	N/A	10560	39324	46325	41719.9	1191.42	25.378		5	U5	Unknown	501764667	4.48306e+06	46044.6	N/A	N/A	10800	45092	48767	46459.7	548.224	27.3322		5	U5	Unknown	628857485	7.68656e+06	49362	N/A	N/A	12584	47990	53326	49972.8	907.376	22.4627
	6	S-FRQ	Unknown	438372930	9.44488e+06	40618.2	N/A	N/A	10560	39353	45679	41512.6	1248.78	25.378		6	U6	Unknown	498510686	5301866	45667.5	N/A	N/A	10800	44735	49589	46158.4	630.81	27.3322		6	U6	Unknown	635560729	7.2071e+06	49932.7	N/A	N/A	12584	48888	53061	50505.5	718.772	22.4627
	7	FRQ^D	Unknown	441634929	1.36623e+07	40527.7	N/A	N/A	10560	39235	46706	41821.5	1537.09	25.378		7	U7	Unknown	500095374	5848854	45763.6	N/A	N/A	10800	44856	48709	46305.1	585.243	27.3322		7	U7	Unknown	642169346	7.35243e+06	50446.4	N/A	N/A	12584	49297	55706	51030.6	775.995	22.4627
anti FRH	Strain	Adj. Vol. (Int)	Adj. Vol. (Int)	norm	relative to L-FRQ											Strain	Adj. Vol. (Int)	Adj. Vol. (Int)	norm	relative to L-FRQ											Strain	Adj. Vol. (Int)	Adj. Vol. (Int)	norm	relative to L-FRQ
	FRQ KO	2.34519e+06	1.92201e+07	0.122018	1.71028											FRQ KO	1.49879e+06	1.7197e+07	0.0871545	2.00461											FRQ KO	1327501	1.9834e+07	0.0669307	2.17194
	WT	1.83623e+06	1.87167e+07	0.0981065	1.37513											WT	1.41691e+06	1.73242e+07	0.0817879	1.88117											WT	647138	1.17319e+07	0.0551606	1.78999
	L-FRQ	1.51022e+06	2.11682e+07	0.0713437	1											L-FRQ	559054	1.28586e+07	0.0434771	1											L-FRQ	376291	1.22109e+07	0.0308161	1
	L-FRQ^3pS/3A	1.15065e+06	1.70384e+07	0.0675329	0.946586											L-FRQ^3pS/3A	448589	1.08767e+07	0.0412432	0.948617											L-FRQ^3pS/3A	330980	1.37037e+07	0.0241527	0.783769
	L-FRQ^WF81AA	1.6902e+06	1.663e+07	0.101635	1.42459											L-FRQ^WF81AA	535046	9.79813e+06	0.0546069	1.25599											L-FRQ^WF81AA	916237	1.61252e+07	0.05682	1.84385
	S-FRQ															S-FRQ	604246	1.34271e+07	0.0450019	1.03507											S-FRQ	418582	1.16707e+07	0.0358661	1.16388
	FRQ^D															FRQ^D	400078	1.09363e+07	0.0365825	0.84142											FRQ^D	411505	1.39262e+07	0.0295491	0.958886
	jackie 2024-12-05 13h12m11s	amido stain														jackie 2024-12-14 16h48m35s	amido stain														jackie 2024-12-20 14h47m11s
	No.	Label	Type	Volume (Int)	Adj. Vol. (Int)	Mean Bkgd. (Int)	Abs. Quant.	Rel. Quant.	# of Pixels	Min. Value (Int)	Max. Value (Int)	Mean Value (Int)	Std. Dev.	Area (mm2)		No.	Label	Type	Volume (Int)	Adj. Vol. (Int)	Mean Bkgd. (Int)	Abs. Quant.	Rel. Quant.	# of Pixels	Min. Value (Int)	Max. Value (Int)	Mean Value (Int)	Std. Dev.	Area (mm2)		No.	Label	Type	Volume (Int)	Adj. Vol. (Int)	Mean Bkgd. (Int)	Abs. Quant.	Rel. Quant.	# of Pixels	Min. Value (Int)	Max. Value (Int)	Mean Value (Int)	Std. Dev.	Area (mm2)
	1	FRQ KO	Unknown	3129381	2.34519e+06	1000.25	N/A	N/A	784	836	11914	3991.56	3005.11	13.4551		1	FRQ KO	Unknown	2104019	1.49879e+06	908.746	N/A	N/A	666	807	14513	3159.19	3121.22	20.2016		1	FRQ KO	Unknown	1883871	1327501	993.518	N/A	N/A	560	891	11550	3364.06	2677.77	14.7411
	2	WT	Unknown	2562353	1.83623e+06	926.172	N/A	N/A	784	795	10664	3268.31	2575.34	13.4551		2	WT	Unknown	2030882	1.41691e+06	921.877	N/A	N/A	666	778	14720	3049.37	3163.27	20.2016		2	WT	Unknown	1153938	647138	905	N/A	N/A	560	783	6583	2060.6	1470.55	14.7411
	3	L-FRQ	Unknown	2302110	1.51022e+06	1010.07	N/A	N/A	784	753	9553	2936.36	2324.85	13.4551		3	L-FRQ	Unknown	1118295	559054	839.702	N/A	N/A	666	748	6481	1679.12	1330.43	20.2016		3	L-FRQ	Unknown	881896	376291	902.866	N/A	N/A	560	785	4853	1574.81	900.579	14.7411
	4	L-FRQ^3pS/3A	Unknown	1875050	1.15065e+06	923.978	N/A	N/A	784	738	6592	2391.65	1635.16	13.4551		4	L-FRQ^3pS/3A	Unknown	999885	448589	827.772	N/A	N/A	666	745	5688	1501.33	1104.26	20.2016		4	L-FRQ^3pS/3A	Unknown	844905	330980	917.723	N/A	N/A	560	785	4498	1508.76	845.123	14.7411
	5	L-FRQ^WF81AA	Unknown	2371691	1.6902e+06	869.254	N/A	N/A	784	718	9089	3025.12	2348.41	13.4551		5	L-FRQ^WF81AA	Unknown	1100468	535046	848.982	N/A	N/A	666	742	6609	1652.35	1380.21	20.2016		5	L-FRQ^WF81AA	Unknown	1421437	916237	902.143	N/A	N/A	560	824	8988	2538.28	2056.65	14.7411
		S-FRQ														6	S-FRQ	Unknown	1172274	604246	852.895	N/A	N/A	666	760	7198	1760.17	1470.38	20.2016		6	S-FRQ	Unknown	936257	418582	924.42	N/A	N/A	560	803	4950	1671.89	1087.92	14.7411
		FRQ^D														7	FRQ^D	Unknown	981771	400078	873.412	N/A	N/A	666	806	5824	1474.13	1015.93	20.2016		7	FRQ^D	Unknown	895980	411505	865.134	N/A	N/A	560	811	4559	1599.96	941.778	14.7411
	jackie 2024-12-06 15h03m14s	amido stain														jackie 2024-12-16 14h33m25s	amido stain														jackie 2024-12-23 12h13m30s	amido stain
	No.	Label	Type	Volume (Int)	Adj. Vol. (Int)	Mean Bkgd. (Int)	Abs. Quant.	Rel. Quant.	# of Pixels	Min. Value (Int)	Max. Value (Int)	Mean Value (Int)	Std. Dev.	Area (mm2)		No.	Label	Type	Volume (Int)	Adj. Vol. (Int)	Mean Bkgd. (Int)	Abs. Quant.	Rel. Quant.	# of Pixels	Min. Value (Int)	Max. Value (Int)	Mean Value (Int)	Std. Dev.	Area (mm2)		No.	Label	Type	Volume (Int)	Adj. Vol. (Int)	Mean Bkgd. (Int)	Abs. Quant.	Rel. Quant.	# of Pixels	Min. Value (Int)	Max. Value (Int)	Mean Value (Int)	Std. Dev.	Area (mm2)
	1	FRQ KO	Unknown	394603400	1.92201e+07	41570.7	N/A	N/A	9030	39629	47791	43699.2	1351.37	21.7011		1	FRQ KO	Unknown	884269806	1.7197e+07	52334.2	N/A	N/A	16568	51129	55768	53372.2	864.01	30.7877		1	FRQ KO	Unknown	716540594	1.9834e+07	47883.6	N/A	N/A	14550	45948	53339	49246.8	1059.91	25.972
	2	WT	Unknown	391734177	1.87167e+07	41308.7	N/A	N/A	9030	39159	47869	43381.4	1659.25	21.7011		2	WT	Unknown	884202875	1.73242e+07	52322.5	N/A	N/A	16568	51077	56010	53368.1	959.071	30.7877		2	WT	Unknown	709746265	1.17319e+07	47973.5	N/A	N/A	14550	46633	51518	48779.8	810.823	25.972
	3	L-FRQ	Unknown	396220755	2.11682e+07	41534.1	N/A	N/A	9030	39156	48530	43878.3	2067.53	21.7011		3	L-FRQ	Unknown	875540525	1.28586e+07	52069.2	N/A	N/A	16568	50617	56251	52845.3	795.532	30.7877		3	L-FRQ	Unknown	718707191	1.22109e+07	48556.4	N/A	N/A	14550	46330	54190	49395.7	1046.83	25.972
	4	L-FRQ^3pS/3A	Unknown	388401463	1.70384e+07	41125.5	N/A	N/A	9030	38973	47168	43012.3	1764.95	21.7011		4	L-FRQ^3pS/3A	Unknown	871925159	1.08767e+07	51970.6	N/A	N/A	16568	50612	55807	52627.1	778.128	30.7877		4	L-FRQ^3pS/3A	Unknown	712682748	1.37037e+07	48039.8	N/A	N/A	14550	46482	58691	48981.6	1115.81	25.972
	5	L-FRQ^WF81AA	Unknown	385805787	1.663e+07	40883.3	N/A	N/A	9030	39118	46077	42724.9	1473.61	21.7011		5	L-FRQ^WF81AA	Unknown	869810442	9.79813e+06	51908	N/A	N/A	16568	50385	54778	52499.4	742.164	30.7877		5	L-FRQ^WF81AA	Unknown	715005951	1.61252e+07	48033	N/A	N/A	14550	46341	52324	49141.3	1098.46	25.972
		S-FRQ														6	S-FRQ	Unknown	874555178	1.34271e+07	51975.4	N/A	N/A	16568	50385	55559	52785.8	949.751	30.7877		6	S-FRQ	Unknown	709944431	1.16707e+07	47991.3	N/A	N/A	14550	46589	51546	48793.4	934.768	25.972
		FRQ^D														7	FRQ^D	Unknown	870279993	1.09363e+07	51867.7	N/A	N/A	16568	50558	54941	52527.8	784.976	30.7877		7	FRQ^D	Unknown	713880722	1.39262e+07	48106.8	N/A	N/A	14550	46717	52010	49064	970.021	25.972
anti FRQ	Strain	Adj. Vol. (Int)	Adj. Vol. (Int)	norm	relative to L-FRQ											Strain	Adj. Vol. (Int)	Adj. Vol. (Int)	norm	relative to L-FRQ											Strain	Adj. Vol. (Int)	Adj. Vol. (Int)	norm	relative to L-8
	WT	890758	8.42326e+06	0.10575	0.271116											WT	637982	1.14596e+07	0.0556724	0.410338											WT	110511	4.89098e+06	0.0225949	0.520349
	L-FRQ	2.85817e+06	7.32763e+06	0.390054	1											L-FRQ	1.39729e+06	1.02988e+07	0.135674	1											L-FRQ	386687	8.90521e+06	0.0434225	1
	L-FRQ^3pS/3A	2.04635e+06	9.02799e+06	0.226667	0.581117	* omitted from analysis diue to air bubble										L-FRQ^3pS/3A	1.63303e+06	8.43168e+06	0.193678	1.42752											L-FRQ^3pS/3A	351813	8.13469e+06	0.0432485	0.995992
	L-FRQ^WF81AA	848683	7.75212e+06	0.109478	0.280673											L-FRQ^WF81AA	742317	8.46808e+06	0.0876606	0.64611											L-FRQ^WF81AA	235855	1.04365e+07	0.0225992	0.520447
	S-FRQ	835607	7.45229e+06	0.112128	0.287467											S-FRQ	819020	1.01752e+07	0.0804915	0.59327											S-FRQ	162571	9.39278e+06	0.0173081	0.398597
	FRQ^D	1.73559e+06	9.67338e+06	0.17942	0.459987											FRQ^D	855990	8.01654e+06	0.106778	0.787017											FRQ^D	261986	9.49425e+06	0.0275942	0.635481
	jackie 2024-12-05 12h55m12s															jackie 2024-12-14 17h14m31s															jackie 2024-12-20 15h18m59s	amido stain
	No.	Label	Type	Volume (Int)	Adj. Vol. (Int)	Mean Bkgd. (Int)	Abs. Quant.	Rel. Quant.	# of Pixels	Min. Value (Int)	Max. Value (Int)	Mean Value (Int)	Std. Dev.	Area (mm2)		No.	Label	Type	Volume (Int)	Adj. Vol. (Int)	Mean Bkgd. (Int)	Abs. Quant.	Rel. Quant.	# of Pixels	Min. Value (Int)	Max. Value (Int)	Mean Value (Int)	Std. Dev.	Area (mm2)		No.	Label	Type	Volume (Int)	Adj. Vol. (Int)	Mean Bkgd. (Int)	Abs. Quant.	Rel. Quant.	# of Pixels	Min. Value (Int)	Max. Value (Int)	Mean Value (Int)	Std. Dev.	Area (mm2)
	1	U1	Unknown	2239943	890758	914.082	N/A	N/A	1476	760	2463	1517.58	430.385	29.2757		1	WT	Unknown	1941416	637982	794.777	N/A	N/A	1640	711	1904	1183.79	290.543	32.0388		1	WT	Unknown	927943	110511	751.316	N/A	N/A	1088	708	1029	852.889	80.2675	31.1189
	2	U2	Unknown	4649288	2.85817e+06	1213.49	N/A	N/A	1476	805	6689	3149.92	1472.07	29.2757		2	L-FRQ	Unknown	2736999	1.39729e+06	816.898	N/A	N/A	1640	724	3163	1668.9	740.985	32.0388		2	L-FRQ	Unknown	1228623	386687	773.838	N/A	N/A	1088	702	1750	1129.25	262.129	31.1189
	3	U3	Unknown	3514359	2.04635e+06	994.589	N/A	N/A	1476	792	6282	2381	1275.5	29.2757		3	L-FRQ^3pS/3A	Unknown	3055536	1.63303e+06	867.38	N/A	N/A	1640	722	3827	1863.13	853.17	32.0388		3	L-FRQ^3pS/3A	Unknown	1164573	351813	747.022	N/A	N/A	1088	687	1765	1070.38	265.236	31.1189
	4	U4	Unknown	2123480	848683	863.684	N/A	N/A	1476	715	2757	1438.67	452.541	29.2757		4	L-FRQ^WF81AA	Unknown	2069877	742317	809.488	N/A	N/A	1640	679	2420	1262.12	439.472	32.0388		4	L-FRQ^WF81AA	Unknown	1042991	235855	741.853	N/A	N/A	1088	699	1413	958.631	172.781	31.1189
	5	U5	Unknown	2050112	835607	822.835	N/A	N/A	1476	718	2749	1388.96	564.151	29.2757		5	S-FRQ	Unknown	2098487	819020	780.163	N/A	N/A	1640	715	2562	1279.57	478.926	32.0388		5	S-FRQ	Unknown	955915	162571	729.176	N/A	N/A	1088	672	1358	878.598	148.845	31.1189
	6	U6	Unknown	3107340	1.73559e+06	929.367	N/A	N/A	1476	732	5052	2105.24	918.927	29.2757		6	FRQ^D	Unknown	2163268	855990	797.12	N/A	N/A	1640	688	2344	1319.07	393.335	32.0388		6	FRQ^D	Unknown	1091554	261986	762.471	N/A	N/A	1088	716	1342	1003.27	157.247	31.1189
	jackie 2024-12-06 15h05m17s	amido stain														jackie 2024-12-16 14h32m19s	amido stain														jackie 2024-12-23 12h38m14s
	No.	Label	Type	Volume (Int)	Adj. Vol. (Int)	Mean Bkgd. (Int)	Abs. Quant.	Rel. Quant.	# of Pixels	Min. Value (Int)	Max. Value (Int)	Mean Value (Int)	Std. Dev.	Area (mm2)		No.	Label	Type	Volume (Int)	Adj. Vol. (Int)	Mean Bkgd. (Int)	Abs. Quant.	Rel. Quant.	# of Pixels	Min. Value (Int)	Max. Value (Int)	Mean Value (Int)	Std. Dev.	Area (mm2)		No.	Label	Type	Volume (Int)	Adj. Vol. (Int)	Mean Bkgd. (Int)	Abs. Quant.	Rel. Quant.	# of Pixels	Min. Value (Int)	Max. Value (Int)	Mean Value (Int)	Std. Dev.	Area (mm2)
	1	U1	Unknown	412262273	8.42326e+06	40791.8	N/A	N/A	9900	39244	44402	41642.7	880.946	23.7919		1	WT	Unknown	441795015	1.14596e+07	40158.2	N/A	N/A	10716	39047	46376	41227.6	1220.98	24.3791		1	WT	Unknown	662088483	4.89098e+06	44743.8	N/A	N/A	14688	43545	47346	45076.8	505.608	26.2183
	2	U2	Unknown	411208424	7.32763e+06	40796	N/A	N/A	9900	39274	45726	41536.2	862.037	23.7919		2	L-FRQ	Unknown	438121369	1.02988e+07	39923.7	N/A	N/A	10716	38830	45071	40884.8	1017.33	24.3791		2	L-FRQ	Unknown	664272343	8.90521e+06	44619.2	N/A	N/A	14688	43273	48891	45225.5	816.809	26.2183
	3	U3	Unknown	406934472	9.02799e+06	40192.6	N/A	N/A	9900	38708	44278	41104.5	987.27	23.7919		3	L-FRQ^3pS/3A	Unknown	436344425	8.43168e+06	39932.1	N/A	N/A	10716	38898	44244	40719	902.753	24.3791		3	L-FRQ^3pS/3A	Unknown	662389645	8.13469e+06	44543.5	N/A	N/A	14688	43307	48320	45097.3	743.267	26.2183
	4	U4	Unknown	404336855	7.75212e+06	40059.1	N/A	N/A	9900	38779	43915	40842.1	837.262	23.7919		4	L-FRQ^WF81AA	Unknown	434604925	8.46808e+06	39766.4	N/A	N/A	10716	38826	44094	40556.6	864.647	24.3791		4	L-FRQ^WF81AA	Unknown	665029621	1.04365e+07	44566.5	N/A	N/A	14688	43377	49217	45277.1	886.746	26.2183
	5	U5	Unknown	403433147	7.45229e+06	39998.1	N/A	N/A	9900	38492	43601	40750.8	847.946	23.7919		5	S-FRQ	Unknown	437654692	1.01752e+07	39891.7	N/A	N/A	10716	38770	44941	40841.2	1086.84	24.3791		5	S-FRQ	Unknown	663702819	9.39278e+06	44547.3	N/A	N/A	14688	43378	48772	45186.7	820.504	26.2183
	6	U6	Unknown	409252354	9.67338e+06	40361.5	N/A	N/A	9900	38989	44787	41338.6	1002.55	23.7919		6	FRQ^D	Unknown	434721892	8.01654e+06	39819.5	N/A	N/A	10716	38840	44664	40567.6	937.295	24.3791		6	FRQ^D	Unknown	665801083	9.49425e+06	44683.2	N/A	N/A	14688	43706	48747	45329.6	828.26	26.2183

### Sheet: S3
DESCRIPTION: This table contains the data for Fig. 4 and S2b
	25 C						30 C
	Strain	Tube #	Period (Sokolove-Bushell) (hrs)	Mean	SEM		Strain	Tube #	Period (Sokolove-Bushell) (hrs)	Mean	SEM
	L-FRQ^3pS/3A	1	22.86	22.866	0.0109697		L-FRQ^3pS/3A	1	23.075	22.794	0.0962705
		2	22.846					2	22.939
		3	22.919					3	22.979
		4	22.853					4	22.672
		5	22.866					5	22.481
		6	22.852					6	22.618
	L-FRQ^WF81AA	1	Arr.				L-FRQ^WF81AA	1	27.548	27.147	0.457392
		2						2	27.606
		3						3	27.751
		4						omitted due to artifact
		5						5	27.505
		6						6	25.325
	L-FRQ	1	23.187	21.765	0.632402		L-FRQ	1	20.42	20.2952	0.129544
		2	23.174					2	20.069
		3	20.385					3	19.854
		4	20.197					4	20.365
		5	23.169					5	20.281
		6	20.478					6	20.782
	WT (328-4)	1	22.176	22.134	0.0592706		WT (328-4)	1	20.864	20.7073	0.176009
		2	22.017					2	20.902
		3	22.209					3	20.356

### Sheet: S4
DESCRIPTION: This table contains the calculations for the CHX half-lives in figure 5, from the blots in Fig. S5
	S-FRQ						L-FRQ						FRQ^D
25C	time point	average relative density	stdev	sem	log sem		time point	average relative density	stdev	sem	log sem		time point	average relative density	stdev	sem	log sem
	0	1	0	0	0		0	1	0	0	0		0	1	0	0	0	n=2 not 3 for FRQ^D
	2	0.857199	0.114513	0.0809727	0.0351422		2	0.761825	0.121131	0.0856529	0.0371734		2	0.580942	0.229218	0.162082	0.0703434
	3	0.868325	0.00873436	0.00617612	0.00268044		3	0.67786	0.0259413	0.0183433	0.00796098		3	0.572766	0.270393	0.191197	0.0829793
	4	0.78878	0.0175341	0.0123985	0.00538095		4	0.550234	0.0313842	0.022192	0.00963131		4	0.581934	0.217929	0.154099	0.0668789
	5	0.710717	0.0515146	0.0364263	0.015809		5	0.553247	0.0431492	0.0305111	0.0132418		5	0.403154	0.253244	0.179071	0.0777167
	6	0.60466	0.0442856	0.0313147	0.0135906		6	0.480666	0.0446183	0.0315499	0.0136927		6	0.283421	0.169427	0.119803	0.0519946
	7	0.499586	0.0110713	0.00782861	0.00339762		7	0.343434	0.0464317	0.0328322	0.0142492		7	0.308901	0.0475692	0.0336365	0.0145982
30C	time point	average relative density	stdev	sem	log sem			average relative density	stdev	sem	log sem		time point	average relative density	stdev	sem	log sem
	0	1	0	0	0		0	1	0	0	0		0	1	0	0	0
	2	0.882683	0.277816	0.160397	0.0696125		2	0.974257	0.232884	0.164674	0.0714686		2	0.974911	0.47857	0.3384	0.146866
	3	0.725432	0.21618	0.124811	0.0541681		3	0.639366	0.197301	0.139513	0.0605485		3	0.824678	0.349475	0.247116	0.107248
	4	0.704275	0.229519	0.132513	0.0575107		4	0.508651	0.0170569	0.0120611	0.0052345		4	0.638424	0.0988896	0.0699255	0.0303477
	5	0.703834	0.259556	0.149855	0.0650369		5	0.471285	0.0254275	0.01798	0.00780331		5	0.468098	0.164946	0.116634	0.0506193
	6	0.571706	0.196759	0.113599	0.0493018		6	0.417875	0.0748252	0.0529094	0.0229627		6	0.365394	0.14324	0.101286	0.0439582
	7	0.508456	0.14079	0.0812852	0.0352778		7	0.359992	0.109277	0.0772709	0.0335356		7	0.245777	0.140776	0.0995438	0.043202
20C	time point	average relative density	stdev	sem	log sem		time point	average relative density	stdev	sem	log sem		time point	average relative density	stdev	sem	log sem
	0	1	0	0	0		0	1	0	0	0		0	1	0	0	0
	2	0.87473	0.155369	0.0897023	0.0389308		2	0.539329	0.125132	0.0884819	0.0384012		2	1.23033	0.518492	0.366629	0.159117
	3	0.740026	0.189211	0.109241	0.0474105		3	0.465559	0.10523	0.0744086	0.0322933		3	0.743678	0.290628	0.205505	0.0891893
	4	0.291688	0.0962365	0.0555622	0.024114		4	0.33106	0.0773573	0.0546999	0.0237397		4	0.484717	0.128303	0.0907241	0.0393743
	5	0.191505	0.0343578	0.0198365	0.00860903		5	0.261848	0.0205889	0.0145585	0.0063184		5	0.356671	0.0986338	0.0697446	0.0302692
	6	0.0930888	0.0192467	0.0111121	0.00482264		6	0.161865	0.0170042	0.0120238	0.00521831		6	0.265378	0.0633813	0.0448174	0.0194507
	7	0.0692503	0.0213082	0.0123023	0.00533919		7	0.0948067	0.0444152	0.0314063	0.0136303		7	0.181229	0.0730308	0.0516405	0.022412

### Sheet: S5
DESCRIPTION: This table contains the proteins identified in the mono-isoform strain interactomes after threshold removals. Both refers to proteins that were identified in both of the strains interactome. Referrs to Fig. 6.
	Long			Short			Both
	Protein Name	NCU		Protein Name	NCU		Protein Name	NCU
	Pyruvate dehydrogenase X component	NCU00050		Mitochondrial import receptor subunit tom22 (MOM22 protein) (Mitochondrial 22 kDa outer membrane protein) (Translocase of outer membrane 22 kDa subunit)	NCU00431		Selenoprotein domain-containing protein	NCU00042
	pH-response transcription factor pacc-1	NCU00090		Uncharacterized protein	NCU00633		ANK_REP_REGION domain-containing protein	NCU00388
	Protein VTS1	NCU00311		Aspartyl-tRNA synthetase	NCU00915		NADH:ubiquinone oxidoreductase 18.4kD subunit	NCU00484
	Catalase-3 (EC 1.11.1.6)	NCU00355		PH domain-containing protein	NCU00935		Uncharacterized protein	NCU00627
	Glycyl-tRNA synthetase 1	NCU00405		Mito ribosomal protein S18	NCU01007		Isocitrate dehydrogenase [NAD] subunit, mitochondrial	NCU00775
	Curved DNA-binding protein (Curved DNA-binding protein, variant)	NCU00422		Uncharacterized protein	NCU01277		Carnitine acetyl transferase	NCU01611
	Aspartate-semialdehyde dehydrogenase	NCU00554		Uncharacterized protein	NCU01555		NADH-ubiquinone oxidoreductase 78 kDa subunit, mitochondrial (EC 1.6.99.3) (EC 7.1.1.2) (Complex I-78kD) (CI-78kD)	NCU01765
	Oxysterol binding protein 1	NCU00579		60S ribosomal protein L27	NCU01827		T-complex protein 1 subunit gamma	NCU01843
	Glycogen debranching enzyme	NCU00743		NADH-ubiquinone oxidoreductase 40 kDa subunit, mitochondrial (Complex I-40kD) (CI-40kD)	NCU02373		Frequency clock protein	NCU02265
	NAD dependent epimerase/dehydratase	NCU00884		Short-chain dehydrogenase/reductase (Short-chain dehydrogenase/reductase, variant)	NCU02480		NADH-ubiquinone oxidoreductase 21.3 kDa subunit (EC 1.6.99.3) (EC 7.1.1.2)	NCU02280
	Succinate-semialdehyde dehydrogenase (EC 1.2.1.16)	NCU00936		PWWP domain-containing protein	NCU02684		White collar 1 protein (WC1)	NCU02356
	Farnesyl pyrophosphate synthase (FPP synthase) (FPS) (EC 2.5.1.10) ((2E,6E)-farnesyl diphosphate synthase) (Dimethylallyltranstransferase) (EC 2.5.1.1) (Farnesyl diphosphate synthase) (Geranyltranstransferase)	NCU01175		EF hand domain-containing protein	NCU02738		Dihydrolipoamide succinyltransferase	NCU02438
	Cell wall biogenesis protein phosphatase Ssd1	NCU01197		WH2 domain-containing protein	NCU03089		HTH La-type RNA-binding domain-containing protein	NCU02720
	60S ribosomal protein L16	NCU01221		40S ribosomal protein S29	NCU03738		HLH transcription factor (HLH transcription factor, variant)	NCU02724
	Mitochondrial presequence protease (EC 3.4.24.-)	NCU01272		Biotin synthase	NCU03979		Uncharacterized protein	NCU03356
	Cell pattern formation-associated protein asm-1 (Ascospore maturation protein 1)	NCU01414		Vacuolar protein sorting-associated protein 27	NCU04015		FRQ-interacting RNA helicase	NCU03363
	Histone H4	NCU01634		NADH-ubiquinone oxidoreductase 30.4 kDa subunit, mitochondrial (EC 1.6.99.3) (EC 7.1.1.2) (CI-31kD) (Complex I-30kD)	NCU04074		Ribosomal protein L26	NCU03565
	O-acetylhomoserine	NCU01652		Monothiol glutaredoxin-5	NCU04098		Uncharacterized protein	NCU03830
	KH domain-containing protein (KH domain-containing protein, variant)	NCU01665		Uncharacterized protein	NCU04199		mRNA stability protein	NCU03860
	Citrate synthase, mitochondrial (EC 2.3.3.16)	NCU01692		COPII-coated vesicle protein	NCU04293		Uncharacterized protein	NCU03882
	Glycerophosphocholine phosphodiesterase Gde1	NCU01747		Uncharacterized protein	NCU04493		Endoplasmic reticulum chaperone BiP (EC 3.6.4.10) (Immunoglobulin heavy chain-binding protein homolog) (BiP)	NCU03982
	Glyco_hydro_63 domain-containing protein	NCU01768		Ubiquitin-40S ribosomal protein S27a [Cleaved into: Ubiquitin; 40S ribosomal protein S27a (Cytoplasmic ribosomal protein 6) (CRP6) (S37)]	NCU04553		Fimbrin	NCU03992
	Phosphoglycerate mutase family domain-containing protein (Phosphoglycerate mutase family domain-containing protein, variant)	NCU01845		Uncharacterized protein	NCU04605		Non-specific serine/threonine protein kinase (EC 2.7.11.1)	NCU04747
	Uncharacterized protein	NCU01881		Mitochondrial intermembrane space import and assembly protein 40 (Mitochondrial import inner membrane translocase TIM40)	NCU04945		Rab GDP dissociation inhibitor	NCU05288
	Sulfate adenylyltransferase (EC 2.7.7.4) (ATP-sulfurylase) (Sulfate adenylate transferase) (SAT)	NCU01985		Acyl carrier protein, mitochondrial (ACP) (NADH-ubiquinone oxidoreductase 9.6 kDa subunit)	NCU05008		Zinc knuckle domain-containing protein (Zinc knuckle domain-containing protein, variant)	NCU05800
	Obg-like ATPase 1	NCU02044		Uncharacterized protein	NCU05219		Elongation factor 1-beta	NCU06035
	Mitochondrial intermediate peptidase (MIP) (EC 3.4.24.59) (Octapeptidyl aminopeptidase)	NCU02063		26S protease regulatory subunit 8	NCU05363		3-isopropylmalate dehydrogenase (3-IPM-DH) (IMDH) (EC 1.1.1.85) (Beta-IPM dehydrogenase)	NCU06232
	Transcription factor	NCU02134		Uncharacterized protein	NCU05491		Mitochondrial-processing peptidase subunit alpha (EC 3.4.24.64) (Alpha-MPP)	NCU06270
	40S ribosomal protein S4	NCU02181		DUF1649 domain-containing protein	NCU06174		Glutamine synthetase (GS) (EC 6.3.1.2) (Glutamate--ammonia ligase)	NCU06724
	Mitochondrial protein Fmp25 (Mitochondrial protein Fmp25, variant)	NCU02267		E3 ubiquitin-protein ligase bre1 (EC 2.3.2.27) (RING-type E3 ubiquitin transferase bre1)	NCU07544		60S ribosomal protein L3	NCU06843
	Threonyl-tRNA synthetase (Threonyl-tRNA synthetase, variant 1) (Threonyl-tRNA synthetase, variant 2)	NCU02380		HMG box domain-containing protein	NCU07568		Vacuolar protein sorting-associated protein vps17	NCU07020
	Cystathionine gamma-synthase (EC 2.5.1.48) (O-succinylhomoserine (thiol)-lyase)	NCU02430		COP9 signalosome complex subunit 7a (CSN complex subunit 7a)	NCU08342		Protein arginine N-methyltransferase 1	NCU07459
	Pyruvate carboxylase (EC 6.4.1.1)	NCU02505		Uncharacterized protein	NCU08962		Nudix hydrolase domain-containing protein	NCU07889
	Clathrin heavy chain	NCU02510		Actin-related protein 2/3 complex subunit 3	NCU09572		RSC complex subunit	NCU08003
	Thioredoxin	NCU02520		Dynamin-1	NCU09808		NADPH:adrenodoxin oxidoreductase, mitochondrial (EC 1.18.1.6)	NCU08005
	Dolichyl-diphosphooligosaccharide--protein glycosyltransferase subunit 1	NCU02541					40S ribosomal protein S8	NCU08500
	S-adenosylmethionine synthase (AdoMet synthase) (EC 2.5.1.6) (Ethionine resistance protein 1) (Methionine adenosyltransferase) (MAT)	NCU02657					NIF domain-containing protein (NIF domain-containing protein, variant)	NCU08948
	BHLH domain-containing protein	NCU02957					WD repeat protein	NCU09162
	Pyruvate dehydrogenase E1 component subunit beta (EC 1.2.4.1)	NCU03004					40S ribosomal protein S25	NCU09476
	L-aminoadipate-semialdehyde dehydrogenase large subunit	NCU03010					Uncharacterized protein	NCU16972
	Saccharopine dehydrogenase [NAD(+), L-lysine-forming] (SDH) (EC 1.5.1.7) (Lysine--2-oxoglutarate reductase)	NCU03118
	Histidine biosynthesis trifunctional protein [Includes: Phosphoribosyl-AMP cyclohydrolase (EC 3.5.4.19); Phosphoribosyl-ATP pyrophosphohydrolase (EC 3.6.1.31); Histidinol dehydrogenase (HDH) (EC 1.1.1.23)]	NCU03139
	HAD superfamily hydrolase	NCU03173
	Cytochrome c peroxidase, mitochondrial (CCP) (EC 1.11.1.5)	NCU03297
	Prohibitin	NCU03310
	Rho1	NCU03407
	Glycine rich protein	NCU03493
	Kinase (EC 2.7.-.-)	NCU03546
	Isoleucyl-tRNA synthetase	NCU03575
	NADP-dependent malic enzyme (NADP-dependent malic enzyme, variant)	NCU03651
	Uncharacterized protein	NCU03662
	rRNA 2'-O-methyltransferase fibrillarin (EC 2.1.1.-) (Histone-glutamine methyltransferase)	NCU03702
	Short-chain dehydrogenase/reductase SDR	NCU03893
	RNA binding effector protein Scp160 (RNA binding effector protein Scp160, variant)	NCU03897
	Tubulin beta chain (Beta-tubulin)	NCU04054
	Vacuolar aspartyl aminopeptidase Lap4	NCU04192
	Neutral trehalase (EC 3.2.1.28) (Alpha,alpha-trehalase) (Alpha,alpha-trehalose glucohydrolase)	NCU04221
	3-isopropylmalate dehydratase (EC 4.2.1.33) (Alpha-IPM isomerase) (Isopropylmalate isomerase)	NCU04385
	Dihydroxy-acid dehydratase	NCU04579
	Protein phosphatase 2C isoform gamma	NCU04600
	C2H2 transcription factor	NCU05064
	Phenylalanyl-tRNA synthetase subunit alpha	NCU05095
	Mitochondrial DnaJ chaperone (Mitochondrial DnaJ chaperone, variant)	NCU05196
	Sulfite reductase beta subunit	NCU05238
	Mitochondrial translation initiation factor IF-2	NCU05270
	2-oxoglutarate dehydrogenase E1 component	NCU05425
	Guanine nucleotide-binding protein subunit beta-like protein (Cross-pathway control WD-repeat protein cpc-2)	NCU05810
	Rubredoxin-NAD(+) reductase	NCU05850
	GDP-mannose pyrophosphorylase	NCU05937
	Glycosidase (EC 3.2.-.-)	NCU05974
	WD repeat protein	NCU06039
	Phosphoketolase	NCU06123
	Pyruvate dehydrogenase E1 component subunit alpha (EC 1.2.4.1)	NCU06482
	Topisomerase II associated protein	NCU06540
	Cytochrome b-c1 complex subunit Rieske, mitochondrial (EC 7.1.1.8) (Complex III subunit 5) (Rieske iron-sulfur protein) (RISP) (Ubiquinol-cytochrome c reductase iron-sulfur subunit)	NCU06606
	Protein-serine/threonine kinase (EC 2.7.11.-)	NCU06760
	Inositol hexakisphosphate and diphosphoinositol-pentakisphosphate kinase (EC 2.7.4.21) (EC 2.7.4.24)	NCU07010
	Histone deacetylase HosB	NCU07018
	COP9 signalosome complex subunit 6 (Signalosome subunit 6)	NCU07019
	Mitogen-activated protein kinase hog-1 (MAP kinase hog-1) (EC 2.7.11.24)	NCU07024
	Uncharacterized protein	NCU07191
	Two-component system protein A	NCU07221
	Fatty acid synthase alpha subunit reductase (Fatty acid synthase alpha subunit reductase, variant)	NCU07308
	Glucosamine-fructose-6-phosphate aminotransferase	NCU07366
	Alpha-mannosidase	NCU07404
	Cyclin-dependent protein kinase	NCU07580
	Isocitrate dehydrogenase [NAD] subunit, mitochondrial	NCU07697
	Glucose-repressible alcohol dehydrogenase transcriptional effector (EC 3.1.13.4) (Carbon catabolite repressor protein 4) (Cytoplasmic deadenylase)	NCU07779
	ATP-dependent RNA helicase dbp2 (EC 3.6.4.13) (DEAD box RNA helicase 1)	NCU07839
	Acetolactate synthase (EC 2.2.1.6)	NCU07982
	Carnitine acetyl transferase	NCU08002
	Argininosuccinate lyase	NCU08162
	PyrABCN	NCU08287
	Ferrochelatase (EC 4.99.1.1)	NCU08291
	Cell division control protein 3	NCU08297
	Uncharacterized protein	NCU08360
	Aspartate aminotransferase (EC 2.6.1.1)	NCU08411
	Phenylalanyl-tRNA synthetase subunit beta	NCU08888
	Glutamyl-tRNA synthetase	NCU08894
	Uncharacterized protein	NCU09088
	Glucose-6-phosphate 1-dehydrogenase (EC 1.1.1.49)	NCU09111
	Aminopeptidase (EC 3.4.11.-)	NCU09228
	GTP-binding nuclear protein GSP1/Ran	NCU09269
	Uncharacterized protein	NCU09288
	NAD(P)H dehydrogenase 3	NCU09447
	26S proteasome regulatory subunit RPN2	NCU09450
	Tubulin alpha-B chain	NCU09468
	GTP-binding protein 1	NCU09513
	Clock-controlled protein 9	NCU09559
	T-complex protein 1 subunit eta (TCP-1-eta) (CCT-eta)	NCU09700
	Kinesin heavy chain	NCU09730
	Flavohemoglobin	NCU10051
	Streptomycin biosynthesis protein StrI	NCU10059
	Proteasome endopeptidase complex (EC 3.4.25.1)	NCU10061
	Uncharacterized protein	NCU10282
	Phospholipase (EC 3.1.4.4)	NCU10400
	Oligosaccharyl transferase STT3 subunit	NCU10497
	SCJ1	NCU11102
